# Dissecting CD8+ T cell pathology of severe SARS-CoV-2 infection by single-cell epitope mapping

**DOI:** 10.1101/2021.03.03.432690

**Authors:** Felix Schreibing, Monica Hannani, Fabio Ticconi, Eleanor Fewings, James S Nagai, Matthias Begemann, Christoph Kuppe, Ingo Kurth, Jennifer Kranz, Dario Frank, Teresa M Anslinger, Patrick Ziegler, Thomas Kraus, Jürgen Enczmann, Vera Balz, Frank Windhofer, Paul Balfanz, Christian Kurts, Gernot Marx, Nikolaus Marx, Michael Dreher, Rebekka K Schneider, Julio Saez-Rodriguez, Ivan Costa, Rafael Kramann

## Abstract

The current COVID-19 pandemic represents a global challenge. A better understanding of the immune response against SARS-CoV-2 is key to unveil the differences in disease severity and to develop future vaccines targeting novel SARS-CoV-2 variants. Feature barcode technology combined with CITE-seq antibodies and DNA-barcoded peptide-MHC I Dextramer reagents enabled us to identify relevant SARS-CoV-2-derived epitopes and compare epitope-specific CD8^+^ T cell populations between mild and severe COVID-19. We identified a strong CD8^+^ T cell response against an S protein-derived epitope. CD8^+^ effector cells in severe COVID-19 displayed hyperactivation, T cell exhaustion and were missing characteristics of long-lived memory T cells. We identify A*0101 WTAGAAAYY as an immunogenic CD8^+^ T cell epitope with the ability to drive clonal expansion. We provide an in-depth characterization of the CD8^+^ T cell-mediated response to SARS-CoV-2 infection which will be relevant for the development of molecular and targeted therapies and potential adjustments of vaccination strategies.
