## Supplemental Table 4 for "Dissecting CD8+ T cell pathology of severe SARS-CoV-2 infection by single-cell epitope mapping"

### Sheet: Tabelle1
cell type	gene or adt-marker
CD8+ naive T cells	adt_CD3
CD8+ naive T cells	CD8A
CD8+ naive T cells	CD8B
CD8+ naive T cells	adt_CD45RA
CD8+ naive T cells	CCR7
CD8+ naive T cells	adt_CD197
CD8+ naive T cells	SELL
CD8+ naive T cells	ACTN1
CD8+ naive T cells	CD27
CD8+ naive T cells	IL7R
CD8+ naive T cells	adt_CD127
CD8+ naive T cells	TCF7
CD8+ naive T cells	CD28
CD8+ central memory cells	adt_CD3
CD8+ central memory cells	CD8A
CD8+ central memory cells	CD8B
CD8+ central memory cells	adt_CD45R0
CD8+ central memory cells	CCR7
CD8+ central memory cells	adt_CD197
CD8+ central memory cells	SELL
CD8+ central memory cells	CD27
CD8+ central memory cells	IL7R
CD8+ central memory cells	adt_CD127
CD8+ central memory cells	TCF7
CD8+ central memory cells	CD28
CD8+ CD73+ regulatory T cells	adt_CD3
CD8+ CD73+ regulatory T cells	CD8A
CD8+ CD73+ regulatory T cells	CD8B
CD8+ CD73+ regulatory T cells	CCR7
CD8+ CD73+ regulatory T cells	CD27
CD8+ CD73+ regulatory T cells	IL7R
CD8+ CD73+ regulatory T cells	adt_CD127
CD8+ CD73+ regulatory T cells	TCF7
CD8+ CD73+ regulatory T cells	NT5E
CD8+ CD73+ regulatory T cells	CCR9
CD8+ effector memory T cells 1	adt_CD3
CD8+ effector memory T cells 1	CD8A
CD8+ effector memory T cells 1	CD8B
CD8+ effector memory T cells 1	adt_CD45R0
CD8+ effector memory T cells 1	CD27
CD8+ effector memory T cells 1	CD28
CD8+ effector memory T cells 1	SELL
CD8+ effector memory T cells 1	adt_HLA-DR
CD8+ effector memory T cells 2	adt_CD3
CD8+ effector memory T cells 2	CD8A
CD8+ effector memory T cells 2	CD8B
CD8+ effector memory T cells 2	adt_CD45R0
CD8+ effector memory T cells 2	CD27
CD8+ effector memory T cells 2	CD28
CD8+ effector memory T cells 2	SELL
CD8+ effector memory T cells 2	adt_HLA-DR
CD8+ effector memory T cells 2	CD38
CD8+ effector memory T cells 2	CX3CR1
CD8+ effector memory T cells 2	FGFBP2
NK-like CD8+ early effector T cells	adt_CD3
NK-like CD8+ early effector T cells	CD8A
NK-like CD8+ early effector T cells	CD8B
NK-like CD8+ early effector T cells	SELL
NK-like CD8+ early effector T cells	ACTN1
NK-like CD8+ early effector T cells	CD27
NK-like CD8+ early effector T cells	IL7R
NK-like CD8+ early effector T cells	adt_CD127
NK-like CD8+ early effector T cells	TCF7
NK-like CD8+ early effector T cells	ZNF683
NK-like CD8+ early effector T cells	LEF1
NK-like CD8+ early effector T cells	KLRC2
NK-like CD8+ early effector T cells	NCR3
CD8+ TEMRA cells	adt_CD3
CD8+ TEMRA cells	CD8A
CD8+ TEMRA cells	CD8B
CD8+ TEMRA cells	adt_CD45RA
CD8+ TEMRA cells	GZMB
CD8+ TEMRA cells	GZMH
CD8+ TEMRA cells	GNLY
CD8+ TEMRA cells	FCG3RA
CD8+ TEMRA cells	FGFBP2
CD8+ TEMRA cells	CX3CR1
CD8+ TEMRA cells	adt_HLA-DR
NK-like CD8+ TEMRA cells	adt_CD3
NK-like CD8+ TEMRA cells	CD8A
NK-like CD8+ TEMRA cells	CD8B
NK-like CD8+ TEMRA cells	adt_CD45RA
NK-like CD8+ TEMRA cells	CX3CR1
NK-like CD8+ TEMRA cells	KLRC2
NK-like CD8+ TEMRA cells	KLRF1
NK-like CD8+ TEMRA cells	KIR2DL3
NK-like CD8+ TEMRA cells	KIR3DL2
NK-like CD8+ TEMRA cells	KIR3DL1
NK-like CD8+ TEMRA cells	NCR1
NK-like CD8+ TEMRA cells	CD160
cycling CD8+ effector T cells	adt_CD3
cycling CD8+ effector T cells	CD8A
cycling CD8+ effector T cells	CD8B
cycling CD8+ effector T cells	SELL
cycling CD8+ effector T cells	CD27
cycling CD8+ effector T cells	CX3CR1
cycling CD8+ effector T cells	HLA-DR
cycling CD8+ effector T cells	MKI67
cycling CD8+ effector T cells	PCNA
cycling CD8+ effector T cells	MCM2
exhausted CD8+ T cells	adt_CD3
exhausted CD8+ T cells	CD8A
exhausted CD8+ T cells	CD8B
exhausted CD8+ T cells	adt_CD45RA
exhausted CD8+ T cells	SELL
exhausted CD8+ T cells	CD27
exhausted CD8+ T cells	CD28
exhausted CD8+ T cells	adt_HLA-DR
exhausted CD8+ T cells	CD38
exhausted CD8+ T cells	CTLA4
exhausted CD8+ T cells	TIGIT
exhausted CD8+ T cells	adt_CD279
exhausted CD8+ T cells	HAVCR2
exhausted CD8+ T cells	PRDM1
exhausted CD8+ T cells	IL-10
exhausted CD8+ T cells	CXCR6
γδ T cells	TRDC
MAIT cells	TRAV1-2
atypical NKT cell	adt_CD3
atypical NKT cell	CD8A
atypical NKT cell	CD8B
atypical NKT cell	NKG7
atypical NKT cell	KLRB1
atypical NKT cell	adt_CD161
atypical NKT cell	TRAV12-3
atypical NKT cell	TRBV 7-8
atypical NKT cell	TRBV6-5
atypical NKT cell	TRAJ27
